# Clinical interpretation of integrative molecular profiles to guide precision cancer medicine

**DOI:** 10.1101/2020.09.22.308833

**Authors:** Brendan Reardon, Nathaniel D Moore, Nicholas Moore, Eric Kofman, Saud Aldubayan, Alexander Cheung, Jake Conway, Haitham Elmarakeby, Alma Imamovic, Sophia C. Kamran, Tanya Keenan, Daniel Keliher, David J Konieczkowski, David Liu, Kent Mouw, Jihye Park, Natalie Vokes, Felix Dietlein, Eliezer M Van Allen

**Author notes:** **CORRESPONDING AUTHOR**: Eliezer M Van Allen.

## Abstract

Individual tumor molecular profiling is routinely used to detect single gene-variant (“first-order”) genomic alterations that may inform therapeutic actions -- for instance, a tumor with a *BRAF* p.V600E variant might be considered for RAF/MEK inhibitor therapy. Interactions between such first-order events (e.g., somatic-germline) and global molecular features (e.g. mutational signatures) are increasingly associated with clinical outcomes, but these “second order” alterations are not yet generally accounted for in clinical interpretation algorithms and knowledge bases. Here, we introduce the Molecular Oncology Almanac (MOAlmanac), a clinical interpretation algorithm paired with a novel underlying knowledge base to enable integrative interpretation of genomic and transcriptional cancer data for point-of-care treatment decision-making and translational hypothesis generation. We compared MOAlmanac to first-order interpretation methodology in multiple retrospective patient cohorts and observed that the inclusion of preclinical and inferential evidence as well as second-order molecular features increased the number of nominated clinical hypotheses. MOAlmanac also performed matchmaking between patient molecular profiles and cancer cell lines to further expand individualized clinical actionability. When applied to a prospective precision oncology trial cohort, MOAlmanac nominated a median of two therapies per patient and identified therapeutic strategies administered in 46% of patient profiles. Overall, we present a novel computational method to perform integrative clinical interpretation of individualized molecular profiles. MOAlmanc increases clinical actionability over conventional approaches by considering second-order molecular features and additional evidence sources, and is available as an open-source framework.
