## Supplementary Table 1 for "Clinical interpretation of integrative molecular profiles to guide precision cancer medicine"

### Sheet: MEL sensitive
feature_type	FDA-Approved	Guideline	Clinical trial	Clinical evidence	Preclinical	Inferential
Somatic variant	74	21	21	71	88	19
Somatic copy number	0	94	11	3	115	28
Germline	0	0	0	0	0	0
Rearrangement	2	26	1	0	63	3
Mutational signature	0	0	0	0	0	40
Tumor mutational burden	0	4	0	43	0	0
Aneuploidy	0	0	0	0	0	0

### Sheet: MEL resistance
feature_type	FDA-Approved	Guideline	Clinical trial	Clinical evidence	Preclinical	Inferential
Somatic variant	0	61	4	138	21	0
Somatic copy number	0	91	0	62	8	0
Germline	0	0	0	0	0	0
Rearrangement	0	0	0	0	0	0
Mutational signature	0	0	0	0	0	0
Tumor mutational burden	0	0	0	0	0	0
Aneuploidy	0	0	0	0	0	0

### Sheet: MEL prognostic
feature_type	FDA-Approved	Guideline	Clinical trial	Clinical evidence	Preclinical	Inferential
Somatic variant	0	73	48	120	0	21
Somatic copy number	0	0	0	69	4	0
Germline	0	0	0	0	0	0
Rearrangement	0	0	0	58	0	0
Mutational signature	0	0	0	0	0	0
Tumor mutational burden	0	0	0	0	0	0
Aneuploidy	0	0	0	0	0	137

### Sheet: SU2C sensitive
feature_type	FDA-Approved	Guideline	Clinical trial	Clinical evidence	Preclinical	Inferential
Somatic variant	74	21	21	71	88	19
Somatic copy number	0	94	11	3	115	28
Germline	0	0	0	0	0	0
Rearrangement	2	26	1	0	63	3
Mutational signature	0	0	0	0	0	40
Tumor mutational burden	0	4	0	43	0	0
Aneuploidy	0	0	0	0	0	0

### Sheet: SU2C resistance
feature_type	FDA-Approved	Guideline	Clinical trial	Clinical evidence	Preclinical	Inferential
Somatic variant	0	61	4	138	21	0
Somatic copy number	0	91	0	62	8	0
Germline	0	0	0	0	0	0
Rearrangement	0	0	0	0	0	0
Mutational signature	0	0	0	0	0	0
Tumor mutational burden	0	0	0	0	0	0
Aneuploidy	0	0	0	0	0	0

### Sheet: SU2C prognostic
feature_type	FDA-Approved	Guideline	Clinical trial	Clinical evidence	Preclinical	Inferential
Somatic variant	0	73	48	120	0	21
Somatic copy number	0	0	0	69	4	0
Germline	0	0	0	0	0	0
Rearrangement	0	0	0	58	0	0
Mutational signature	0	0	0	0	0	0
Tumor mutational burden	0	0	0	0	0	0
Aneuploidy	0	0	0	0	0	137
