## Supplementary Table 4 for "Clinical interpretation of integrative molecular profiles to guide precision cancer medicine"

### Sheet: Sheet1
		CIVIC	Molecular Oncology Almanac	OncoKB
Therapy types	Targeted therapy	Yes	Yes	Yes
	Immunotherapy	Yes	Yes	Yes
	Chemotherapy	Yes	Yes	Yes
	Radiation therapy	Yes	Yes	No
	Hormone therapy	Yes	Yes	Yes
	Combination therapy	Yes	Yes	No
Molecular feature types	Somatic variants	Yes	Yes	Yes
	Copy Number alterations	Yes	Yes	Yes
	Germline variants	Yes	Yes	Does not distinguish
	Rearrangements	Yes	Yes	Yes
	Aneuploidy	No	Yes	No
	Mutational Burden	No	Yes	Yes
	Mutational Signatures	No	Yes	No
	Microsatellite Stability	No	Yes	Yes
Assertion types	Therapeutic sensitivity	Yes	Yes	Yes
	Therapeutic resistance	Yes	Yes	Yes
	Prognosis	Yes	Yes	No
	Averse event risk	Yes	Yes	No
Evidence	FDA approved	Yes	Yes	Yes
	Standard of care	Yes	Yes	Yes
	Clinical trials	Yes	Yes	Yes
	Clinical evidence	Yes	Yes	Yes
	Preclinical	Yes	Yes	Yes
	Inferential	Yes	Yes	No
Cutation type	Public	Can suggest via website	Can suggest via website or chrome extension	Can suggest via email
	Expert	Yes	Yes	Yes
Accessibility	Open source code	Yes	Yes	No
	Public API	Yes	Yes	Registration required
	Browser Extension	No	Yes	No
	Interpretation	No	Yes	Annotation via API
Counts	Assertions	453 drugs, 2588 variants, 7319 evidence items	725	300
	Tumor Types	304 diseases	56	52
Citation		Griffith et al., Nat Gen 2017	Reardon et al., 2020	Chakravarty et al., JCO PO 2017
Updated 24 July, 2020
