## Supplementary Table 5 for "Clinical interpretation of integrative molecular profiles to guide precision cancer medicine"

### Sheet: Sheet1
	model_name	mean_average_precision	average_precision_at_k=1	average_precision_at_k=2	average_precision_at_k=3	average_precision_at_k=4	average_precision_at_k=5	description
12	snf_fda-cgc	0.128741	0.193634	0.159151	0.159151	0.155836	0.151724	We perform similarity network fusion (SNF, Bo Wang in the Goldenberg lab (https://www.nature.com/articles/nmeth.2810)) using the python implementation by Ross Markello (https://github.com/rmarkello/snfpy) to fuse networks that contain: (1) CGC genes that contain a somatic variant, (2) CGC genes that contain a copy number alteration, (3) CGC genes that contain a rearrangement, (4) Almanac features…
9	multi-pass-sort_fda-cgc	0.130507	0.167109	0.156499	0.152078	0.143236	0.138462	A weakness of agreement based measure is that there will be tied values. We tie break similarity based on Molecular Oncology Almanac features associated with FDA evidence by using similarity based on CGC genes.
11	snf_cgc	0.123493	0.161804	0.145889	0.150309	0.146552	0.143236	Rather than collapse all data types into a single similarity matrix (e.g. with columns such as CDKN2A somatic variant, CDKN2A copy number alteration), we use the python implementation of Similarity Network Fusion (SNF, Bo Wang in the Goldenberg lab (https://www.nature.com/articles/nmeth.2810) by Ross Markello(https://github.com/rmarkello/snfpy).We fuse networks that describe agreement based of va…
10	snf_fda-cgc-genes	0.127548	0.159151	0.147215	0.13351	0.139257	0.13634	Rather than perform a two-pass heuristic sort, we use the python implementation of Similarity Network Fusion (SNF, Bo Wang in the Goldenberg lab(https://www.nature.com/articles/nmeth.2810) by Ross Markello (https://github.com/rmarkello/snfpy). We fuse networks that describe agreement based measure of (1) almanac features associated with FDA evidence and (2) any variant occurring in a Cancer Gene …
6	nonsynonymous-variant-count	0.114908	0.158333	0.113445	0.11828	0.102764	0.0983957	We assign neighbors based on the absolute value of the difference of the number of coding somatic variants. This is a proxy for mutational burden, because we do not have the number of somatic bases considered when calling variants to use a denominator.
13	snf_almanac	0.121384	0.145889	0.129973	0.121132	0.116711	0.114058	Rather than collapse all data types into a single similarity matrix (e.g. with columns such as CDKN2A somatic variant, CDKN2A copy number alteration), we use the python implementation of Similarity Network Fusion (SNF, Bo Wang in the Goldenberg lab (https://www.nature.com/articles/nmeth.2810) by Ross Markello(https://github.com/rmarkello/snfpy).We fuse networks that describe agreement based of va…
3	jaccard-cgc-genes	0.121369	0.141333	0.130667	0.123227	0.126995	0.122222	We sort by agreement based measure (jaccard) by considering any variant in a Cancer Gene Census gene.
14	somatic-tree	0.127237	0.119363	0.133952	0.118479	0.119363	0.125729	This is somewhat inspired by CELLector by Hanna Najgebauer and Euan Stronach (doi: 10.1016/j.cels.2020.04.007). One issue with agreement based measure is that each feature is weighted the same. CELLector has a sorted list of genes/variants based on cancer type and will report similar cell lines based on mutant / wild type status of each gene. While not exactly the same, we use the annotations fro…
17	random_minus_one_std	0.111608	0.119363	0.12069	0.108753	0.11008	0.106631	Randomly shuffle cell lines against one another across 100,000 seeds. This uses the seed of the average mean average precision minus one standard deviation.
2	jaccard-almanac-features	0.115338	0.119048	0.103333	0.106187	0.108014	0.135404	We sort by agreement based measure (jaccard) by considering all somatic variant, copy number, and rearrangement molecular features catalogued in the Molecular Oncology Almanac.
1	jaccard-almanac-feature-types	0.113383	0.115512	0.102102	0.0907173	0.107872	0.0974063	We sort by agreement based measure (jaccard) by considering both gene and data type for all somatic variants, copy number alterations, and rearrangements catalogued in the Molecular Oncology Almanac (e.g. CDKN2A copy number alterations match but not a CDKN2A deletion and CDKN2A nonsense somatic variant).
4	jaccard-cgc-feature-types	0.119836	0.109626	0.12234	0.121778	0.125	0.125867	We sort by agreement based measure (jaccard) by considering variants in a Cancer Gene Census gene and feature type (e.g. CDKN2A copy number alterations match but not a CDKN2A deletion and CDKN2A nonsense somatic variant).
0	jaccard-almanac-genes	0.114415	0.108911	0.106509	0.107463	0.113636	0.119403	We sort by agreement based measure (jaccard) by considering any somatic variant, copy number alteration, and rearrangement in any gene catalogued in Molecular Oncology Almanac.
16	random_plus_one_std	0.113446	0.103448	0.111406	0.106101	0.100133	0.0981432	Randomly shuffle cell lines against one another across 100,000 seeds. This uses the seed of the average mean average precision plus one standard deviation.
5	compatibility	0.118286	0.102426	0.103175	0.110512	0.11811	0.122546	Inspired by dating algorithms, we weight each molecular feature (or question) based on strength of the match (e.g. a BRAF deletion only matches BRAF p.V600E by gene). With these relative weights, we calculate a max score for each sample and compare compare against other cell lines.
15	random_mean	0.110432	0.0954907	0.0994695	0.0946065	0.0928382	0.0870027	Randomly shuffle cell lines against one another across 100,000 seeds. This uses the seed of the average mean average precision.
7	pca-almanac-genes	0.109628	0.0753012	0.0904762	0.071875	0.0907781	0.0876712	We run PCA and then nearest neighbors for the vectorization of Almanac genes, with mutants being without consideration of feature type. For example, there is one feature called "TP53" and both TP53 nonsense variants and copy number deletions can populate the element.
8	pca-cgc-genes	0.111793	0.0584958	0.0815217	0.0772025	0.0877809	0.0837838	We run PCA and then nearest neighbors for the vectorization of CGC genes, with mutants being without consideration of feature type. For example, there is one feature called "TP53" and both TP53 nonsense variants and copy number deletions can populate the element.
