## Supplementary Table 6 for "Clinical interpretation of integrative molecular profiles to guide precision cancer medicine"

### Sheet: Sheet1
model-id	jaccard-almanac-genes	jaccard-almanac-feature-types	jaccard-almanac-features	jaccard-cgc-genes	jaccard-cgc-feature-types	compatibility	nonsynonymous-variant-count	pca-almanac-genes	pca-cgc-genes	multi-pass-sort_fda-cgc	snf_fda-cgc-genes	snf_cgc	snf_fda-cgc	snf_almanac	somatic-tree
jaccard-almanac-genes	1	0.1318	0.5366	0	0.0006	0.0147	0.7811	0	0.1429	0	0	0	0	0	0
jaccard-almanac-feature-types	0.1318	1	0.1172	0	0	0.0011	0.4217	0.0023	0.3632	0	0	0	0	0	0
jaccard-almanac-features	0.5366	0.1172	1	0.0071	0.0303	0.0166	0.8574	0.0009	0.0839	0	0	0	0	0.0001	0
jaccard-cgc-genes	0	0	0.0071	1	0.0089	0.1291	0.001	0	0	0.0002	0.0029	0.1488	0.0002	0.9931	0.011
jaccard-cgc-feature-types	0.0006	0	0.0303	0.0089	1	0.4202	0.0057	0	0	0	0.0003	0.006	0	0.3887	0.0007
compatibility	0.0147	0.0011	0.0166	0.1291	0.4202	1	0.1405	0	0.0011	0	0	0.0098	0	0.0633	0.0001
nonsynonymous-variant-count	0.7811	0.4217	0.8574	0.001	0.0057	0.1405	1	0.0019	0.0705	0	0	0	0	0.0017	0
pca-almanac-genes	0	0.0023	0.0009	0	0	0	0.0019	1	0.0842	0	0	0	0	0	0
pca-cgc-genes	0.1429	0.3632	0.0839	0	0	0.0011	0.0705	0.0842	1	0	0	0	0	0	0
multi-pass-sort_fda-cgc	0	0	0	0.0002	0	0	0	0	0	1	0.1044	0.0106	0.3695	0.0002	0.094
snf_fda-cgc-genes	0	0	0	0.0029	0.0003	0	0	0	0	0.1044	1	0.0585	0.357	0.0018	0.8704
snf_cgc	0	0	0	0.1488	0.006	0.0098	0	0	0	0.0106	0.0585	1	0.0007	0.2318	0.1419
snf_fda-cgc	0	0	0	0.0002	0	0	0	0	0	0.3695	0.357	0.0007	1	0	0.4765
snf_almanac	0	0	0.0001	0.9931	0.3887	0.0633	0.0017	0	0	0.0002	0.0018	0.2318	0	1	0.0075
somatic-tree	0	0	0	0.011	0.0007	0.0001	0	0	0	0.094	0.8704	0.1419	0.4765	0.0075	1
